# Design and specificity of long ssDNA donors for CRISPR-based knock-in

**DOI:** 10.1101/178905

**Authors:** Han Li, Kyle A. Beckman, Veronica Pessino, Bo Huang, Jonathan S. Weissman, Manuel D. Leonetti

## Abstract

CRISPR/Cas technologies have transformed our ability to manipulate genomes for research and gene-based therapy. In particular, homology-directed repair after genomic cleavage allows for precise modification of genes using exogenous donor sequences as templates. While both single-stranded DNA (ssDNA) and double-stranded DNA (dsDNA) forms of donors have been used as repair templates, a systematic comparison of the performance and specificity of repair using ssDNA versus dsDNA donors is still lacking. Here, we describe an optimized method for the synthesis of long ssDNA templates and demonstrate that ssDNA donors can drive efficient integration of gene-sized reporters in human cell lines. We next define a set of rules to maximize the efficiency of ssDNA-mediated knock-in by optimizing donor design. Finally, by comparing ssDNA donors with equivalent dsDNA sequences (PCR products or plasmids), we demonstrate that ssDNA templates have a unique advantage in terms of repair specificity while dsDNA donors can lead to a high rate of off-target integration. Our results provide a framework for designing high-fidelity CRISPR-based knock-in experiments, in both research and therapeutic settings.

**Update: November 12th, 2019**
Dear bioRxiv community,
The conclusions of this pre-print (originally posted in August 2017) are outdated. While the experiments we present here are accurate, a recent and more systematic analysis revealed that the integration outcomes driven by different forms of HDR donors are more complex than our methods could originally identify. We initially analyzed donor integration only in FACS-selected cells, which under-estimates alleles where the mis-integration of payload leads to non-functional selection markers, and we quantified integration by ddPCR, which is an indirect read-out of sequence properties. These approaches could not capture the full details of donor integration events in our experiments. To address this, we have now developed a new framework based on long-read amplicon sequencing and an integrated computational pipeline to precisely analyze knock-in repair outcomes across a wide range of experimental parameters. Our new data uncover a complex repair landscape in which both single-stranded and double-stranded donors can lead to high rates of imprecise integration in some cell types. Please read our new bioRxiv pre-print entitled “Deep profiling reveals substantial heterogeneity of integration outcomes in CRISPR knock-in experiments” for further information.
I hope that this example highlights one of the powers of pre-prints: the ability to update scientific discussions (and set records straight) as new results are obtained, often fueled by the availability of new technologies.
Please do not hesitate to contact me directly for any questions or comments.

- Manuel Leonetti
