## Supplementary Table 1 for "Design and specificity of long ssDNA donors for CRISPR-based knock-in"

### Sheet: Summary
	Li et al 2017
	Supplementary table 1
	Summary of reagents and conditions used in all experiments
	All experiments use electroporation of 200,000 cells (Amaxa nucleofection) in 30 µL total volume including 100 pmol Cas9 RNP + indicated amount of donor
	Figure	Cell line	Target locus	Insert	Insert size (nt)	5' arm length (nt)	3' arm length (nt)	sgRNA protospacer	donor:sgRNA orientation	donor amount (pmol)
	2B	HEK293T	RAB11A	GFP	729	410	404	GGTAGTCGTACTCGTCGTCG	non-complimentary	10
	2B	HEK293T	CLTA	GFP	729	629	525	GAACGGATCCAGCTCAGCCA	non-complimentary	10
	2B	HEK293T	HIST2H2BE	GFP	729	408	407	GCGAGCGCCAGGTCCCGGCA	non-complimentary	10
	2C	HEK293T	CLTA	mEos3.2	717	629	525	GAACGGATCCAGCTCAGCCA	non-complimentary	5
	3A	HEK293T	RAB11A	GFP	729	36	36	GGTAGTCGTACTCGTCGTCG	non-complimentary	10
	3A	HEK293T	RAB11A	GFP	729	72	73	GGTAGTCGTACTCGTCGTCG	non-complimentary	10
	3A	HEK293T	RAB11A	GFP	729	148	150	GGTAGTCGTACTCGTCGTCG	non-complimentary	10
	3A	HEK293T	RAB11A	GFP	729	302	315	GGTAGTCGTACTCGTCGTCG	non-complimentary	10
	3A	HEK293T	RAB11A	GFP	729	667	669	GGTAGTCGTACTCGTCGTCG	non-complimentary	10
	3B	HEK293T (GFP1-10)	SEC61B	GFP11	57	36	33	GCTTGTCTCCCTCTACAGCC	non-complimentary	36	# 5 µg salmon sperm DNA (neutral carrier) was added to each electroporation to reduce differences in total mass of nucleic acid used between conditions
	3B	HEK293T (GFP1-10)	SEC61B	GFP11	57	70	70	GCTTGTCTCCCTCTACAGCC	non-complimentary	36	# 5 µg salmon sperm DNA (neutral carrier) was added to each electroporation to reduce differences in total mass of nucleic acid used between conditions
	3B	HEK293T (GFP1-10)	SEC61B	GFP11	57	152	149	GCTTGTCTCCCTCTACAGCC	non-complimentary	36	# 5 µg salmon sperm DNA (neutral carrier) was added to each electroporation to reduce differences in total mass of nucleic acid used between conditions
	3B	HEK293T (GFP1-10)	SEC61B	GFP11	57	304	317	GCTTGTCTCCCTCTACAGCC	non-complimentary	36	# 5 µg salmon sperm DNA (neutral carrier) was added to each electroporation to reduce differences in total mass of nucleic acid used between conditions
	3B	HEK293T (GFP1-10)	SEC61B	GFP11	57	700	680	GCTTGTCTCCCTCTACAGCC	non-complimentary	36	# 5 µg salmon sperm DNA (neutral carrier) was added to each electroporation to reduce differences in total mass of nucleic acid used between conditions
	3C	K562	RAB11A	GFP	729	36	36	GGTAGTCGTACTCGTCGTCG	non-complimentary	5
	3C	K562	RAB11A	GFP	729	72	73	GGTAGTCGTACTCGTCGTCG	non-complimentary	5
	3C	K562	RAB11A	GFP	729	148	150	GGTAGTCGTACTCGTCGTCG	non-complimentary	5
	3C	K562	RAB11A	GFP	729	302	315	GGTAGTCGTACTCGTCGTCG	non-complimentary	5
	3C	K562	RAB11A	GFP	729	667	669	GGTAGTCGTACTCGTCGTCG	non-complimentary	5
	3D	HEK293T	RAB11A	GFP	729	302	315	GCTTGTCTCCCTCTACAGCC	non-complimentary	0.5
	3D	HEK293T	RAB11A	GFP	729	302	315	GCTTGTCTCCCTCTACAGCC	non-complimentary	1
	3D	HEK293T	RAB11A	GFP	729	302	315	GCTTGTCTCCCTCTACAGCC	non-complimentary	2
	3D	HEK293T	RAB11A	GFP	729	302	315	GCTTGTCTCCCTCTACAGCC	non-complimentary	5
	3D	HEK293T	RAB11A	GFP	729	302	315	GCTTGTCTCCCTCTACAGCC	non-complimentary	10
	3D	HEK293T	RAB11A	GFP	729	302	315	GCTTGTCTCCCTCTACAGCC	non-complimentary	20
	3E	HEK293T	RAB11A	GFP	729	410	404	GGTAGTCGTACTCGTCGTCG	non-complimentary	10
	3E	HEK293T	CLTA	GFP	729	629	525	GAACGGATCCAGCTCAGCCA	non-complimentary	10
	3E	HEK293T	HIST2H2BE	GFP	729	408	407	GCGAGCGCCAGGTCCCGGCA	non-complimentary	10
	3E	HEK293T	RAB11A	GFP	729	410	404	GGTAGTCGTACTCGTCGTCG	complimentary	10
	3E	HEK293T	CLTA	GFP	729	629	525	GAACGGATCCAGCTCAGCCA	complimentary	10
	3E	HEK293T	HIST2H2BE	GFP	729	408	407	GCGAGCGCCAGGTCCCGGCA	complimentary	10
	3F	HEK293T (GFP1-10)	SEC61B	2xGFP11	165	430	404	GACAGACGGGTGAGCGCGGC	non-complimentary	20	# sgRNA cuts -36nt from cut site
	3F	HEK293T (GFP1-10)	SEC61B	2xGFP11	165	430	404	AGCAGACAGACGGGTGAGCG	non-complimentary	20	# sgRNA cuts -32nt from cut site
	3F	HEK293T (GFP1-10)	SEC61B	2xGFP11	165	430	404	GAGGGAGACAAGCAGACAGA	non-complimentary	20	# sgRNA cuts -22nt from cut site
	3F	HEK293T (GFP1-10)	SEC61B	2xGFP11	165	430	404	GGGTCGGACCAGGCTGTAGA	non-complimentary	20	# sgRNA cuts -5nt from cut site
	3F	HEK293T (GFP1-10)	SEC61B	2xGFP11	165	430	404	GGGGTCGGACCAGGCTGTAG	non-complimentary	20	# sgRNA cuts -4nt from cut site
	3F	HEK293T (GFP1-10)	SEC61B	2xGFP11	165	430	404	GTGCCACTGGGGGTCGGACC	non-complimentary	20	# sgRNA cuts +6nt from cut site
	3F	HEK293T (GFP1-10)	SEC61B	2xGFP11	165	430	404	ACGTTAGTGCCACTGGGGGT	non-complimentary	20	# sgRNA cuts +12nt from cut site
	3F	HEK293T (GFP1-10)	SEC61B	2xGFP11	165	430	404	TCCCACGTTAGTGCCACTGG	non-complimentary	20	# sgRNA cuts +16nt from cut site
	3F	HEK293T (GFP1-10)	SEC61B	2xGFP11	165	430	404	GGATCCCACGTTAGTGCCAC	non-complimentary	20	# sgRNA cuts +19nt from cut site
	3F	HEK293T (GFP1-10)	SEC61B	2xGFP11	165	430	404	TTTGCTGGGAGAGCGCCCTG	non-complimentary	20	# sgRNA cuts +40nt from cut site
	4A	HEK293T	RAB11A	GFP	729	148	150	GGTAGTCGTACTCGTCGTCG	non-complimentary	5	# identical conditions for ssDNA, plasmid and PCR donors
	4B/4E	HEK293T	RAB11A	GFP	729	148	150	GGTAGTCGTACTCGTCGTCG	non-complimentary	5	# identical conditions for ssDNA, plasmid and PCR donors
	4B/4E	HEK293T	CLTA	GFP	729	152	146	GAACGGATCCAGCTCAGCCA	non-complimentary	5	# identical conditions for ssDNA, plasmid and PCR donors
	4F	U2OS	RAB11A	GFP	729	148	150	GGTAGTCGTACTCGTCGTCG	non-complimentary	10
	4F	K562	RAB11A	GFP	729	148	150	GGTAGTCGTACTCGTCGTCG	non-complimentary	10
	4G	HEK293T	EMX1	CMV-mCherry	1400	none	none	GTCACCTCCAATGACTAGGG	/	15	# testing non-homologous insertion; identical conditions for ssDNA and PCR donors
	4G	HEK293T	RAB11A	CMV-mCherry	1400	none	none	GGTAGTCGTACTCGTCGTCG	/	15	# testing non-homologous insertion; identical conditions for ssDNA and PCR donors

### Sheet: Fusion PCR
	Fusion PCR design:
	(1) Universal 5' sequence:	5' gtactgagagtgcaccaGGATCCGGGAACCTCTTCTGTAACTCCTTAGCagctgaTAATACGACTCACTATA 3'		in red:	cloning handle for Gibson assembly into a NdeI/SapI digested pUC19 backbone
				in blue:	fusion PCR primer F
				in green:	T7 promoter
	linker 1 sequence:	5' GGATCGGGTGGGACTAGTGGC 3'		in green:	SpeI restriction site (can be use for downstream cloning)
		(translates into: GSGGTSG)
	linker 2 sequence:	5' GGAACCGGTGCTGGAAGTGGT 3'		in green:	AgeI restriction site (can be used for downstream cloning)
		(translates into: GTGAGSG)
	(2) Universal 3' sequence:	5' gcttcctactatcgtcagagacttcCCTGCTCACTTGTTTGCCCTCAGGCTCGAGtcctcgctcactgactc 3'		in blue:	reverse complement of fusion PCR primer R (primer R: 5' CCTGAGGGCAAACAAGTGAGCAGG 3')
				in red:	cloning handle for Gibson assembly into a NdeI/SapI digested pUC19 backbone
	Our design includes "handles" shown in red that facilitates the cloning and sub-cloning of fusion PCR products into a pUC19 babckbone digested with NdeI and SapI
	Example of 5' and 3' arm sequences used for CLTA templates in Suppl Figure 1B:
	ML1375_CLTA 5' arm	gtactgagagtgcaccaGGATCCGGGAACCTCTTCTGTAACTCCTTAGCagctgaTAATACGACTCACTATAGGGACCCTCAAATCCATAAAAGGATTCAATCTTCTTCTTCtttttttttAGGattcaatcttctaataatcccgggagggggcgcaagagcaggattcttgtttctattttacgaatgaggaaactgaggttcagaaagcctaagtggcatgccTCTTCAGTAATCGGCCAATCGTCGCTGCCCTAACTTCACCTCACCTCCCAGTGCAGCACTAGAGTCCCCTCAGGGGTGGCCGTCCCTGGTCAGTCCAGCTCCAGCAGACGGGGTGGGTAGGACGCTCCCTATCAGGCAGCACTTCCGCCTCCCGGGGCCCGCGCAGCTCACCT…
	ML1376_CLTA 3' arm	ggaaccggtGCTggaagtggtGAGCTGGATCCGTTCGGCGCCCCTGCCGGCGCCCCTGGCGGTCCCGCGCTGGGGAACGGAGTGGCCGGCGCCGGCGAAGAAGACCCGGCTGCGGCCTTCTTGGCGCAGCAAGAGAGCGAGATTGCGGGCATCGAGAACGACGAGGCCTTCGCCATCCTGGACGGCGGCGCCCCCGGGCCCCAGCCGCACGGCGAGCCGCCGGGGGGTCCGGGTGAGAGTGCGGGCGCGTTTGGGGCGAGAGGACTTGTCTGGAAACTCGGTCCACAGTGGGTCCGAGAGCTTCTGTGTGACTCGTGCTCCTTGCTGAATTAGGAGGTTAGGGAGCAGTGCAAACAGGAAACGAGACCCTGGCCCGGTCTTTCAGAAACCTAGGCTCGA…

### Sheet: ssDNA templates
	Donor template sequences for experiments shown in Figure 2
	All sequences are shown 5' to 3'
	Common sequences in the donors below (may be present as reverse-complement) :
	GFP (superfolder variant) + linkers	GGATCGGGTGGGACTAGTGGCAGCAAGGGCGAGGAGCTGTTCACCGGGGTGGTGCCCATCCTGGTCGAGCTGGACGGCGACGTAAACGGCCACAAGTTCAGCGTGCGCGGCGAGGGCGAGGGCGATGCCACCAACGGCAAGCTGACCCTGAAGTTCATCTGCACCACCGGCAAGCTGCCCGTGCCCTGGCCCACCCTCGTGACCACCCTGACCTACGGCGTGCAGTGCTTCAGCCGCTACCCCGACCACATGAAGCGCCACGACTTCTTCAAGTCCGCCATGCCCGAAGGCTACGTCCAGGAGCGCACCATCAGCTTCAAGGACGACGGCACCTACAAGACCCGCGCCGAGGTGAAGTTCGAGGGCGACACCCTGGTGAACCGCATCGAGCTGAAGGGC…
	mEos3.2 + linkers	GGATCGGGTGGGACTAGTGGCAGTGCGATTAAGCCAGACATGAAGATCAAACTCCGTATGGAAGGCAACGTAAACGGGCACCACTTTGTGATCGACGGAGATGGTACAGGCAAGCCTTTTGAGGGAAAACAGAGTATGGATCTTGAAGTCAAAGAGGGCGGACCTCTGCCTTTTGCCTTTGATATCCTGACCACTGCATTCCATTACGGCAACAGGGTATTCGCCAAATATCCAGACAACATACAAGACTATTTTAAGCAGTCGTTTCCTAAGGGGTATTCGTGGGAACGAAGCTTGACTTTCGAAGACGGGGGCATTTGCAACGCCAGAAACGACATAACAATGGAAGGGGACACTTTCTATAATAAAGTTCGATTTTATGGTACCAACTTTCCCGCC…
	HaloTag + linkers	GGATCGGGTGGGACTAGTGGCGGAagCGAAATCGGTACTGGCTTTCCATTCGACCCCCATTATGTGGAAGTCCTGGGCGAGCGCATGCACTACGTCGATGTTGGTCCGCGCGATGGCACCCCTGTGCTGTTCCTGCACGGTAACCCGACCTCCTCCTACGTGTGGCGCAACATCATCCCGCATGTTGCACCGACCCATCGCTGCATTGCTCCAGACCTGATCGGTATGGGCAAATCCGACAAACCAGACCTGGGTTATTTCTTCGACGACCACGTCCGCTTCATGGATGCCTTCATCGAAGCCCTGGGTCTGGAAGAGGTCGTCCTGGTCATTCACGACTGGGGCTCCGCTCTGGGTTTCCACTGGGCCAAGCGCAATCCAGAGCGCGTCAAAGGTATT…
	1xGFP11 + linker	CGTGACCACATGGTCCTTCATGAGTATGTAAATGCTGCTGGGATTACAGGTGGCGGC
	2xGFP11 + prescission protease linker	AGAGACCACATGGTTTTGCATGAGTATGTGAACGCGGCGGGTATAACTGGTGGGTCGGGCGGACGAGACCATATGGTGCTTCACGAATACGTAAACGCAGCTGGCATTACTGGATCGAATTCTGGCttggaagttttgtttcaaggtccaggcggagga
	Donors:
		5' arm length	3' arm length	donor sequence	total length	orientation vs sgRNA
	GFP-RAB11A	36	36	ACCTTTAAAGAGGTAGTCGTACTCGTCGTCGCGTGTACCACTTCCAGCACCGGTTCCAGTGATCCCGGCGGCGGTCACGAACTCCAGCAGGACCATGTGATCGCGCTTCTCGTTGGGGTCTTTGCTCAGCACGGACTGGGTGCTCAGGTAGTGGTTGTCGGGCAGCAGCACGGGGCCGTCGCCGATGGGGGTGTTCTGCTGGTAGTGGTCGGCGAGCTGCACGCTGCCGTCCTCCACGTTGTGGCGGATCTTGAAGTTGGCCTTGATGCCGTTCTTCTGCTTGTCGGCGGTGATATAGACGTTGTGGCTGTTGAAGTTGTACTCCAGCTTGTGCCCCAGGATGTTGCCGTCCTCCTTGAAGTCGATGCCCTTCAGCTCGATGCGGTTCACCAGGGTGTC…	801	non-complementary
		72	73	AACGAGGACTGTGTAGAGTGCGAGAGCCCATGGCCTCACCTTTAAAGAGGTAGTCGTACTCGTCGTCGCGTGTACCACTTCCAGCACCGGTTCCAGTGATCCCGGCGGCGGTCACGAACTCCAGCAGGACCATGTGATCGCGCTTCTCGTTGGGGTCTTTGCTCAGCACGGACTGGGTGCTCAGGTAGTGGTTGTCGGGCAGCAGCACGGGGCCGTCGCCGATGGGGGTGTTCTGCTGGTAGTGGTCGGCGAGCTGCACGCTGCCGTCCTCCACGTTGTGGCGGATCTTGAAGTTGGCCTTGATGCCGTTCTTCTGCTTGTCGGCGGTGATATAGACGTTGTGGCTGTTGAAGTTGTACTCCAGCTTGTGCCCCAGGATGTTGCCGTCCTCCTTGAAGT…	874	non-complementary
		148	150	AGGAAGGGCTGAGGGAGGCCTATATCAGTGCAGGGGTGGCCGGCACGAGGGTCCACCGGGAGTGGCCCGGGTCCCCGAACGAGGACTGTGTAGAGTGCGAGAGCCCATGGCCTCACCTTTAAAGAGGTAGTCGTACTCGTCGTCGCGTGTACCACTTCCAGCACCGGTTCCAGTGATCCCGGCGGCGGTCACGAACTCCAGCAGGACCATGTGATCGCGCTTCTCGTTGGGGTCTTTGCTCAGCACGGACTGGGTGCTCAGGTAGTGGTTGTCGGGCAGCAGCACGGGGCCGTCGCCGATGGGGGTGTTCTGCTGGTAGTGGTCGGCGAGCTGCACGCTGCCGTCCTCCACGTTGTGGCGGATCTTGAAGTTGGCCTTGATGCCGTTCTTCTGCTTGTC…	1027	non-complementary
		302	315	ACGATGTGGGAGAAGGCAGTCCGCCAGGGGAAGGACACGCAGGGAGGGGCTCTGAGGCCAGCGAAGGCCTATGGAGAGGTCGCTCAGAGAGCGGCATGTGATGGGGACCCCTGTCTGAGCGGGGGAGAAGAGGCTGAGCTGGGTAGGAGACGGAACCGCACAAAAAGGAAGGGCTGAGGGAGGCCTATATCAGTGCAGGGGTGGCCGGCACGAGGGTCCACCGGGAGTGGCCCGGGTCCCCGAACGAGGACTGTGTAGAGTGCGAGAGCCCATGGCCTCACCTTTAAAGAGGTAGTCGTACTCGTCGTCGCGTGTACCACTTCCAGCACCGGTTCCAGTGATCCCGGCGGCGGTCACGAACTCCAGCAGGACCATGTGATCGCGCTTCTCGTTGGGGTC…	1350	non-complementary
		410	404	GTGTACGCCGAGGGGGAGGGGGCGCTACACCCGAAAAGAGAGATGGTGGGAGGAGCGGCGGGGCCGTAGAACCCGGGGAAAGGAATTCGACGATGTGGGAGAAGGCAGTCCGCCAGGGGAAGGACACGCAGGGAGGGGCTCTGAGGCCAGCGAAGGCCTATGGAGAGGTCGCTCAGAGAGCGGCATGTGATGGGGACCCCTGTCTGAGCGGGGGAGAAGAGGCTGAGCTGGGTAGGAGACGGAACCGCACAAAAAGGAAGGGCTGAGGGAGGCCTATATCAGTGCAGGGGTGGCCGGCACGAGGGTCCACCGGGAGTGGCCCGGGTCCCCGAACGAGGACTGTGTAGAGTGCGAGAGCCCATGGCCTCACCTTTAAAGAGGTAGTCGTACTCGTCGTCG…	1543	non-complementary
		410	404	GCCCCCATCCACAAACCCACCACTCACAGGCGGTCCCGCCTGGTTCCAGCGAGCCGCTTCCGGCACGGTAGCTCGAGAAATGAGCAAGCGGCCACTAAGACTATGGTAGCTAGGAGTTCCAGGACTCAGTTTCCCCTTTGAGCCTCCTTTAGCGACTAAAGCTTGAAGCCCCACGCATCTCGACTCTCGCGCACACCGCCCTTGTTGGGCTCAGGGGCGGGGCGCCGCCCCCGGAAGTACTTCCCCTTAAAGGCTGGGGCCTGCCGGAAATGGCGCAGCGGCAGGGAGGGGCTCTTCACCCAGTCCGGCAGTTGAAGCTCGGCGCTCGGGTTACCCCTGCAGCGACGCCCCCTGGTCCCACAGATACCACTGCTGCTCCCGCCCTTTCGCTCCTCGGCC…	1543	complemantary
		667	669	AGGACCGCGAGAACCGCGGGGCGGAGGGTGGGGGCGGAGGCCCTTGGCCCGCTCAGATTTTACGGGGTCCTGGACCCGGGATGGGAGAAGCTTAGAGGGGCGGCCGTCCAAGTGGAGGGGAGATACAGAAGAGACGCTCGCACGAGGGGGGAAAGAGGGCAGATAAGAAAAAGACCTGTAATGGGAGTCTGCACCGAAGGCAAGGCCAAGAGGGAAGCGAAGAACCCGTCAGAGGGGCTTCGGGAGAGGACGCGAGCTGGGAAGGGTGTACGCCGAGGGGGAGGGGGCGCTACACCCGAAAAGAGAGATGGTGGGAGGAGCGGCGGGGCCGTAGAACCCGGGGAAAGGAATTCGACGATGTGGGAGAAGGCAGTCCGCCAGGGGAAGGACACGCAGGGA…	2067	non-complementary
		5' arm length	3' arm length	donor sequence	total length	orientation vs sgRNA
	1xGFP11-SEC61B	36	33	CTCACCCGTCTGTCTGCTTGTCTCCCTCTACAGCGTGACCACATGGTCCTTCATGAGTATGTAAATGCTGCTGGGATTACAGGTGGCGGCCCTGGTCCGACCCCCAGTGGCACTAACGTGGGATCC	126	non-complementary
		70	70	GTGTCTAGGCCGGGGTTCTGGGGCAGGCCTGCCGCGCTCACCCGTCTGTCTGCTTGTCTCCCTCTACAGCGTGACCACATGGTCCTTCATGAGTATGTAAATGCTGCTGGGATTACAGGTGGCGGCCCTGGTCCGACCCCCAGTGGCACTAACGTGGGATCCTCAGGGCGCTCTCCCAGCAAAGCAGTGGCCGCCCGGGC	200	non-complementary
		152	149	TCCCAGAAGCCCTGACTCCTCCTGCTTTGCGCCGTGCTTTTCCTCTGTAGCTCCCTTGCTTCCCCCAGCCTCGGGTGTGGGTGTCTAGGCCGGGGTTCTGGGGCAGGCCTGCCGCGCTCACCCGTCTGTCTGCTTGTCTCCCTCTACAGCGTGACCACATGGTCCTTCATGAGTATGTAAATGCTGCTGGGATTACAGGTGGCGGCCCTGGTCCGACCCCCAGTGGCACTAACGTGGGATCCTCAGGGCGCTCTCCCAGCAAAGCAGTGGCCGCCCGGGCGGCGGGATCCACTGTCCGGCAGAGGTAAGGAACCCTGCAGTTCGTTCGCTTCCAGACTCGGAGATAGGACCCAGAACC	358	non-complementary
		304	317	TCCCTGGGGTCAGAGAGGACCTTGCCTGCAAGTCCGGGGGCGGGGCCTGAGTCAGTCTCGCCAGCTGCCGGTCTTTCGGGGGCTCCGTAACTTTCTATCCGTCCGCGTCAGCGCCTTGCCACCCTCATCTCCAATATGGTATGGCGGCCCTTCCATGATCCCCGCCTCTCCCAGAAGCCCTGACTCCTCCTGCTTTGCGCCGTGCTTTTCCTCTGTAGCTCCCTTGCTTCCCCCAGCCTCGGGTGTGGGTGTCTAGGCCGGGGTTCTGGGGCAGGCCTGCCGCGCTCACCCGTCTGTCTGCTTGTCTCCCTCTACAGCGTGACCACATGGTCCTTCATGAGTATGTAAATGCTGCTGGGATTACAGGTGGCGGCCCTGGTCCGACCCCCAGTGGCACTA…	680	non-complementary
		700	680	CACCGACGGCTTGGGAACCGAGTCCCGTTCCCGGCCCTGCTCCTCCGCCATGGCCCTGGAGCCGCAACTGCACCCCGCACCCTGATGGGGGTCTTCTGCGCAAGCTCCGCGCTCGTAGCTCCCAGCTGGCCACTGCGGGCCGACCCCGCCCTGCCGTACGTGCGTCAGTTAGGCCACATCAGCGCAAATCTGTGAGGGTCTAGTAACTGCCTGAGAAAATATCTTGTCTGACCCCGGTTATATTTTTCCTTCGGTAGGGATTGGACTTTCTGAAGGACGTTGTGATCCAAAGGAAGGAGGCCGGAGGTCTCTACTTCCCATACAGCAGGTAACTAAGTTGTCTGTAGCAGACTGTCTACAGGCATATCGTGAGACGACCCAGGCGTCCCTGGGGTCAGA…	1463	non-complementary
		5' arm length	3' arm length	donor sequence	total length	orientation vs sgRNA
	2xGFP11-SEC61B	407	404	CCAGATGGAAATGTGAGTGCAAACCTCAGGTCCAGAGACACCAGTTTAATGACATCGGTTTTCTCAAAGTTATCTCTGACTCTATTCCAGTTTGTTAACTTTCCTTTTTTAAGAGTAGTGCCCTAAACTGAGCAACGAGaaaaaaaaTGTCGCCTTCCTCCCAAAAGGCCTTTAACTACTCCCACGGCCACGTCACTAGAAGCTCATTTTGCCTTTGTCAATCTTCACATGCTAGGGTCTCCACCCCAGAATCAGCGAGGTTCTGGGTCCTATCTCCGAGTCTGGAAGCGAACGAACTGCAGGGTTCCTTACCTCTGCCGGACAGTGGATCCCGCCGCCCGGGCGGCCACTGCTTTGCTGGGAGAGCGCCCTGAtGATCCCACGTTAGTGCCACTtGGt…	976	non-complementary
		5' arm length	3' arm length	donor sequence	total length	orientation vs sgRNA
	GFP-CLTA	629	525	CCGGACTAAAGGCACAGCAAATGCTTAATGAAAAGTTGCTGAATTGAACGGGCTTCTTCCGGCTCCGGAGCCTGCCACCCTACACTTGCTTTCTCGCTCCGCCCGCGCCCAGAAGCACTCAAACATGCTGAGAACCGAACAGGCTTCTCGAGCCTAGGTTTCTGAAAGACCGGGCCAGGGTCTCGTTTCCTGTTTGCACTGCTCCCTAACCTCCTAATTCAGCAAGGAGCACGAGTCACACAGAAGCTCTCGGACCCACTGTGGACCGAGTTTCCAGACAAGTCCTCTCGCCCCAAACGCGCCCGCACTCTCACCCGGACCCCCCGGCGGCTCGCCGTGCGGCTGGGGCCCGGGGGCGCCGCCGTCCAGGATGGCGAAGGCCTCGTCGTTCTCGATGCC…	1883	non-complementary
		629	525	GGGACCCTCAAATCCATAAAAGGATTCAATCTTCTTCTTCtttttttttAGGattcaatcttctaataatcccgggagggggcgcaagagcaggattcttgtttctattttacgaatgaggaaactgaggttcagaaagcctaagtggcatgccTCTTCAGTAATCGGCCAATCGTCGCTGCCCTAACTTCACCTCACCTCCCAGTGCAGCACTAGAGTCCCCTCAGGGGTGGCCGTCCCTGGTCAGTCCAGCTCCAGCAGACGGGGTGGGTAGGACGCTCCCTATCAGGCAGCACTTCCGCCTCCCGGGGCCCGCGCAGCTCACCTCCCTCACCTCCCGCCCTACCCCAGTCACGAGTTGTTTTAGGGGGACCGCCCCTCCACTTGCTGATTGGGTAG…	1883	complementary
	mEos3.2-CLTA	629	525	CCGGACTAAAGGCACAGCAAATGCTTAATGAAAAGTTGCTGAATTGAACGGGCTTCTTCCGGCTCCGGAGCCTGCCACCCTACACTTGCTTTCTCGCTCCGCCCGCGCCCAGAAGCACTCAAACATGCTGAGAACCGAACAGGCTTCTCGAGCCTAGGTTTCTGAAAGACCGGGCCAGGGTCTCGTTTCCTGTTTGCACTGCTCCCTAACCTCCTAATTCAGCAAGGAGCACGAGTCACACAGAAGCTCTCGGACCCACTGTGGACCGAGTTTCCAGACAAGTCCTCTCGCCCCAAACGCGCCCGCACTCTCACCCGGACCCCCCGGCGGCTCGCCGTGCGGCTGGGGCCCGGGGGCGCCGCCGTCCAGGATGGCGAAGGCCTCGTCGTTCTCGATGCC…	1871	non-complementary
		5' arm length	3' arm length	donor sequence	total length	orientation vs sgRNA
	HIST2H2BE-GFP	408	407	AAATGACAGCCGAACTCAGCCACTTCGTTTTAGAATGAAACAGACCCAAGGAGCCACCAGGGCGCGTGTGGGGCGGGAGTGGGGGCGGGTAAAGAGGCGGATTCCCAACAGCCTAATTGAGAACCGACTCCTGGGAAGGCTAAGCAGCACAATGAGTAAAGACACGCTCTAGATTCAAAAGCAAATCCAATGACGCACTGGGGACCTCGAGTTCCAAATAGTTAAAAAGCTACGTATGCCATTTCCCATGACCTTCACACTAAAATAACTTACTTTATGAAAAGAAACTAAGGGAATAAGTGAACAAGCTCTTTTCTAGTGATTAGGTGGGTGGCTCTGAAAAGAGCCTTTGGAGTCAAGCAGCCGGCGACTCGAGCGAGCGAGCGCCAGGTCCCGGCA…	1544	non-complementary
		408	407	GGCTAAGCCGCGTTTGTACTGTGTCTTACCATGCCTGAACCGGCAAAATCCGCTCCGGCCCCTAAAAAGGGCTCCAAGAAAGCCGTCACCAAAGCCCAGAAGAAAGACGGCAAGAAGCGCAAGCGCAGCCGCAAAGAGAGCTACTCCATCTACGTGTACAAGGTGCTGAAGCAGGTCCACCCCGACACCGGCATCTCGTCCAAGGCCATGGGCATCATGAACTCCTTCGTCAACGACATCTTCGAGCGCATCGCGGGAGAGGCTTCCCGCCTGGCGCACTACAACAAGCGCTCCACCATCACATCCCGCGAGATCCAGACGGCCGTGCGCCTGCTGCTGCCCGGCGAGCTGGCCAAGCACGCCGTGTCCGAGGGCACCAAGGCGGTCACCAAGTACACC…	1544	complementary

### Sheet: ddPCR design
														RAB11A ddPCR primers and probes:
														PCR#1: quantifiying all GFP integration
														FWD primer	ML1490	5' TTCAAGGACGACGGCACCTACAAGAC 3'
														REV primer	ML1491	5' TGGGTGCTCAGGTAGTGGTTGTCGG 3'
														Probe	ML1526	5' /6-FAM/TTGCCGTCC/ZEN/TCCTTGAAGTCGATGCCC/IABkFQ/ 3'
														PCR#2: quantifiying GFP integration at the RAB11A locus
														FWD primer	ML1492	5' CTGAGCAAAGACCCCAACGAGAAGCG 3'
														REV primer	ML1493	5' CTCAGAGAGCGGCATGTGATGGGGAC 3'
														Probe	ML1481	5' /6-FAM/CGGTCACGA/ZEN/ACTCCAGCAGGACCATGTG/IABkFQ/ 3'
														PCR#3: quantifiying total gDNA input in each sample
														FWD primer	ML1521	5' TCCCACATCGTCGAATTCCTTTCCC 3'
														REV primer	ML1522	5' CCTTGGCCCGCTCAGATTTTACGG 3'
														Probe	ML1523	5' /HEX/CGGGTTCTT/ZEN/CGCTTCCCTCTTGGCCTTG/IABkFQ/ 3'
														CLTA ddPCR primers and probes:
														PCR#1: quantifiying all GFP integration
														FWD primer	ML1490	5' TTCAAGGACGACGGCACCTACAAGAC 3'
														REV primer	ML1491	5' TGGGTGCTCAGGTAGTGGTTGTCGG 3'
														Probe	ML1526	5' /6-FAM/TTGCCGTCC/ZEN/TCCTTGAAGTCGATGCCC/IABkFQ/ 3'
														PCR#2: quantifiying GFP integration at the CLTA locus
														FWD primer	ML1492	5' CTGAGCAAAGACCCCAACGAGAAGCG 3'
														REV primer	ML1586	5' CAAACGCGCCCGCACTCTCACC 3'
														Probe	ML1481	5' /6-FAM/CGGTCACGA/ZEN/ACTCCAGCAGGACCATGTG/IABkFQ/ 3'
														PCR#3: quantifiying total gDNA input in each sample
														FWD primer	ML1588	5' CCAGGGGTTCTAACTCAGGTGAAGTGC 3'
														REV primer	ML1589	5' CTCTGTGCAGGTAGCCTTGTAACCTTC 3'
														Probe	ML1590	5' /HEX/CCAAGGGCT/ZEN/TCCAAGCGTTCCATTTGTTC/IABkFQ/ 3'
